# Peeling Back the Layers: First Phylogenomic Insights into the Ledebouriinae (Scilloideae, Asparagaceae)

**DOI:** 10.1101/2020.11.02.365718

**Authors:** Cody Coyotee Howard, Andrew A. Crowl, Timothy S. Harvey, Nico Cellinese

**Affiliations:** Florida Museum of Natural History, University of Florida, Gainesville, FL 32611, USA; Department of Biology, University of Florida, Gainesville, FL 32611, USA; Duke University, Durham, NC 27708, USA; Plantae Novae, Thousand Oaks, CA 91360, USA; Biodiversity Institute, University of Florida, Gainesville, FL 32611, USA

**Author notes:** Corresponding author: Cody Coyotee Howard, Department of Biology, University of Florida, Gainesville, FL 32611, USA.

**Keywords:** Asparagaceae, *Drimiopsis*, *Ledebouria*, monocots, *Resnova*, Scilloideae

## Abstract

The Ledebouriinae (Scilloideae, Asparagaceae) are a widespread group of bulbous geophytes found predominantly throughout seasonal climates in sub-Saharan Africa, with a handful of taxa in Madagascar, the Middle East, India, and Sri Lanka. Phylogenetic relationships within the group have been historically difficult to elucidate. Here, we provide the first phylogenomic perspective into the Ledebouriinae. Using the Angiosperms353 targeted enrichment probe set, we consistently recovered four major clades (i.e., two *Ledebouria* clades, *Drimiopsis*, and *Resnova*). The two *Ledebouria* clades closely align with geography, either consisting almost entirely of sub-Saharan African taxa (*Ledebouria* Clade A), or East African and non-African taxa (*Ledebouria* Clade B). Our results suggest that the Ledebouriinae likely underwent a rapid radiation leading to rampant incomplete lineage sorting. We additionally find evidence for potential historical hybridization between *Drimiopsis* and a subclade within *Ledebouria* Clade A.
