## Supplementary material for "Peeling Back the Layers: First Phylogenomic Insights into the Ledebouriinae (Scilloideae, Asparagaceae)": Table S2

Name	NumReads	ReadsMapped	PctOnTarget	GenesMapped	GenesWithContigs	GenesWithSeqs	GenesAt25pct	GenesAt50pct	GenesAt75pct	Genesat150pct	ParalogWarnings
Ledebouria_sp._CCH003_Namibia	5489727	727396	0.133	340	299	266	194	100	34	0	0
Ledebouria_sp._CCH016_Namibia	11355157	1488352	0.131	348	320	290	237	126	59	0	0
Ledebouria_sp._CCH027_Namibia	12924149	1918478	0.148	350	326	293	251	145	50	0	0
Ledebouria_sp._CCH066_Namibia	6655976	524614	0.079	347	330	306	277	202	96	0	0
Ledebouria_sp._CCH067_Namibia	10788116	919180	0.085	352	344	321	295	219	115	0	0
Ledebouria_scabrida_CCH069_Namibia	9900732	1373306	0.139	350	328	290	243	147	57	0	0
Ledebouria_sp._CCH073_Namibia	6119602	640198	0.105	345	322	294	246	134	55	0	0
Ledebouria_sp._CCH080_Namibia	7337609	895326	0.122	343	319	291	247	151	58	0	1
Ledebouria_sp._CCH084_Namibia	17553437	1798304	0.102	350	332	308	270	162	76	0	0
Ledebouria_sp._CCH092_Namibia	8550362	963115	0.113	340	283	242	160	65	15	0	0
Ledebouria_sp._CCH101_Namibia	15977826	2207680	0.138	350	338	319	279	202	101	0	0
Ledebouria_sp._CCH109_Namibia	22131447	2459893	0.111	352	344	324	298	235	130	0	0
Ledebouria_sp._CCH121_Namibia	10547061	1302358	0.123	349	332	307	275	174	82	0	0
Ledebouria_sp._CCH145_Namibia	5411547	459493	0.085	351	334	309	280	196	100	0	1
Ledebouria_sp._CCH149_Namibia	8133921	876779	0.108	328	265	209	131	47	11	0	0
Drimiopsis_botryoides_subsp._botryoides_CCH153_Tanzania	7981316	553445	0.069	348	319	271	200	105	32	0	0
Drimiopsis_botryoides_subsp._botryoides_CCH154_Tanzania	7671678	660226	0.086	332	242	189	107	32	4	0	0
Ledebouria_kirkii_CCH159_Tanzania	7285065	572764	0.079	347	308	273	218	119	34	0	0
Drimiopsis_botryoides_subsp._prostrata_CCH160_Tanzania	9177980	639366	0.07	351	329	299	269	187	92	0	1
Ledebouria_sp._CCH161_Tanzania	9787124	879251	0.09	350	314	269	206	107	36	0	0
Ledebouria_sp._CCH163_Tanzania	8552704	1094683	0.128	348	328	292	247	138	49	0	0
Ledebouria_sp._CCH164_Tanzania	9511195	908516	0.096	351	338	321	297	234	135	0	2
Ledebouria_sp._CCH167_Zambia	3675555	310950	0.085	343	277	234	167	65	11	0	0
Ledebouria_sp._CCH168_Zambia	10507865	1352089	0.129	350	321	298	239	144	62	0	0
Ledebouria_sp._CCH169_Zambia	6138138	779734	0.127	329	245	202	104	31	5	0	0
Ledebouria_cordifolia_CCH170_Zambia	8661647	652094	0.075	349	332	302	265	183	84	0	0
Ledebouria_sp._CCH171_Zambia	9600274	888593	0.093	350	338	321	287	208	112	0	0
Ledebouria_sp._CCH172_Zambia	10571624	1002938	0.095	352	338	318	296	215	123	0	1
Ledebouria_sp._CCH173_Zambia	4734392	384023	0.081	350	325	307	274	191	99	0	1
Ledebouria_sp._CCH174_Zambia	6647045	922885	0.139	344	310	270	197	97	23	0	0
Ledebouria_sp._CCH175_Zambia	4341633	578253	0.133	346	283	248	179	81	23	0	0
Ledebouria_cordifolia_CCH177_Zambia	6106666	493605	0.081	349	327	310	275	185	88	1	0
Ledebouria_sp._CCH178_Zambia	5824701	482461	0.083	348	315	284	233	127	53	0	0
Ledebouria_sp._CCH180_Zambia	3344910	341866	0.102	338	287	243	173	74	17	0	0
Ledebouria_sp._CCH183_Zambia	10513695	1098132	0.104	340	303	270	210	106	31	0	0
Ledebouria_sp._CCH186_Zambia	4845381	470661	0.097	330	244	216	129	41	10	0	0
Ledebouria_sp._CCH190_Zambia	5443422	544828	0.1	328	255	216	125	31	7	1	0
Ledebouria_sp._CCH191_Tanzania	6005916	721982	0.12	347	306	262	196	93	28	0	0
Ledebouria_sp._CCH195_Tanzania	5058931	382754	0.076	350	320	286	247	156	71	0	0
Ledebouria_sp._CCH209_Namibia	5658068	674906	0.119	325	229	183	110	24	6	0	0
Ledebouria_sp._CCH210_Namibia	4754812	597132	0.126	343	312	288	225	130	54	0	0
Ledebouria_sp._CCH218_Namibia	7966880	756636	0.095	352	302	262	188	99	32	0	0
Ledebouria_sp._CCH226_Namibia	7986770	679076	0.085	351	336	317	295	214	107	0	0
Ledebouria_sp._CCH230_Namibia	9366939	801196	0.086	349	338	317	290	207	103	0	0
Drimiopsis_dolomiticus_nom._nud._2_South Africa	4533847	524853	0.116	342	295	263	216	105	35	0	0
Ledebouria_socialis_South Africa	14460188	1659714	0.115	349	330	310	260	175	72	0	1
Ledebouria_concolor_South Africa	9978575	1089073	0.109	336	268	226	152	44	12	0	0
Ledebouria_sp._CCH251_Namibia	6465094	723134	0.112	347	321	285	235	136	55	0	0
Ledebouria_revoluta_South Africa	9453655	803764	0.085	350	340	310	275	200	91	1	0
Resnova_sp._Eswatini	12625284	1214716	0.096	337	271	230	162	62	19	0	0
Resnova_sp._South Africa	5921267	515510	0.087	343	292	247	185	90	24	0	0
Drimiopsis_atropurpurea_South Africa	13766612	1266457	0.092	353	348	332	308	252	148	0	3
Drimiopsis_burkei_South Africa	12352796	1037259	0.084	352	341	321	301	232	126	0	1
Drimiopsis_davidsoniae_South Africa	15474077	2105012	0.136	350	337	311	270	180	85	1	1
Drimiopsis_dolomiticus_nom._nud._1_South Africa	4363523	415670	0.095	313	217	172	102	21	4	0	0
Drimiopsis_linioseta_South Africa	4094660	517650	0.126	345	316	294	248	143	53	1	0
Ledebouria_revoluta_India	4762106	332836	0.07	350	303	254	172	74	15	1	0
Drimiopsis_botryoides_Burundi	7311342	842001	0.115	346	302	259	178	76	18	0	0
Resnova_humifusa_South Africa	1714204	224028	0.131	331	114	48	11	0	0	0	0
Resnova_lachenalioides_Gabon	279988	40528	0.145	203	32	5	1	0	0	0	0
Lachenalia_aloides_var._quadricolor_South Africa	16698382	1279036	0.077	349	334	314	291	206	110	0	0
Ledebouria_caesiomontana_South Africa	9671165	917906	0.095	352	336	309	276	202	96	0	1
Ledebouria_coriacea_South Africa	5894605	530763	0.09	347	301	264	203	99	27	0	0
Ledebouria_aff._cremnophila_South Africa	11226679	1091882	0.097	344	302	261	198	98	26	0	0
Ledebouria_crispa_South Africa	8804032	803918	0.091	351	334	317	295	221	117	0	0
Ledebouria_galpinii_South Africa	7417138	491033	0.066	349	331	298	248	155	62	0	1
Ledebouria_grandifolia_Socotra	10509999	1483904	0.141	341	280	233	157	61	17	0	0
Ledebouria_sp._1_South Africa	11142451	1807750	0.162	351	330	304	261	164	67	0	0
Ledebouria_leptophylla_South Africa	9026305	705575	0.078	348	329	303	264	177	78	0	0
Ledebouria_sp._1_Mozambique	7124792	640265	0.09	349	327	299	251	145	52	0	0
Ledebouria_sp._1_Zimbabwe	6223610	681042	0.109	344	316	288	228	117	47	0	0
Ledebouria_sp._2_Mozambique	14613530	1699055	0.116	346	332	302	274	169	81	0	1
Ledebouria_sp._2_Zimbabwe	9192753	834420	0.091	351	334	310	270	165	65	0	0
Ledebouria_yemensis_Yemen	12596138	1732249	0.138	349	325	293	234	138	58	0	0
Ledebouria_ovatifolia_subsp._scabrida_South Africa	5652847	449366	0.079	350	323	287	235	130	51	0	1
Ledebouria_sp._Uganda	9607063	1237696	0.129	347	324	289	227	113	36	0	0
Ledebouria_undulata_Namibia	11048034	1985494	0.18	347	311	261	196	87	21	0	0
Massonia_cf._depressa_Africa	14436248	1587572	0.11	350	324	297	243	155	78	0	2
Ledebouria_sp._2_South_Africa	87711	13603	0.155	153	12	4	0	0	0	0	0
Ledebouria_sp._Central African Republic	1629402	473257	0.29	305	82	19	6	1	1	0	0
Ledebouria_camerooniana_Benin	3282499	437484	0.133	304	92	4	1	0	0	0	0
Ledebouria_luteola_South Africa	2973732	416767	0.14	302	156	106	40	6	2	0	0
Ledebouria_cordifolia_Zambia	5538513	996599	0.18	345	272	194	103	29	5	0	0
Ledebouria_nossibeensis_Madagascar	9068269	1125246	0.124	335	236	182	108	27	4	0	0
Ledebouria_sp._Madagascar	12347427	1302183	0.105	353	342	322	294	204	98	0	0
Resnova_megaphylla_South Africa	12598646	1101519	0.087	351	338	315	288	203	96	0	1
Ledebouria_sp._SriLanka	461684	43400	0.094	280	31	5	0	0	0	0	0
Ledebouria_revoluta_1_SriLanka	4094972	400216	0.098	351	305	274	209	101	28	0	0
Ledebouria_revoluta_2_SriLanka	3475679	381629	0.11	346	293	255	170	59	11	0	0
Ledebouria_revoluta_Somalia	4793886	1067627	0.223	331	123	34	11	0	0	0	0
Ledebouria_revoluta_Eritrea	4534815	372527	0.082	344	240	181	103	18	3	0	0
Drimiopsis_botryoides_Ethiopia	4748284	404841	0.085	333	224	167	80	16	2	0	0
					348
					12
