## Supplementary material for "Peeling Back the Layers: First Phylogenomic Insights into the Ledebouriinae (Scilloideae, Asparagaceae)": Table S3

CLADE	Strongly Supported	Weakly Supported	Missing	Weakly Reject	Strongly Reject
Resnova	109	17	64	58	86
LedebouriaSubcladeC	94	18	48	79	95
Drimiopsis	84	19	13	68	150
LedebouriaCladeB-Ledebouria sp. Mozambique (LMC1)	33	14	12	125	150
Ledebouria sp. Mozambique (LMC1) as Outgroup	20	7	44	119	144
LedebouriaSubcladeABC	11	8	25	84	206
Drimiopsis+LedebouriaCladeB	7	10	10	99	208
LedebouriaCladeB	4	12	10	133	175
Resnova+LedebouriaCladeATotal	8	8	3	109	206
CCH153+LedebouriaSubcladeABC	8	7	5	49	265
CCH153+LedebouriaCladeATotal	3	9	3	54	265
CCH153+LedebouriaSubcladeC	9	2	40	36	247
LedebouriaCladeATotal	4	5	26	88	211
LedebouriaSubcladeB	6	3	18	76	231
Resnova+Drimiopsis+LedebouriaCladeA	4	4	32	118	176
CCH153+LedebouriaSubcladeA	2	2	10	33	287
LedebouriaSubcladeA	2	2	10	41	279
Resnova+Drimiopsis	1	3	24	80	226
Resnova+Drimiopsis+LedebouriaCladeB	0	4	24	74	232
CCH153+LedebouriaSubcladeB	2	1	18	28	285
MonoLedebouria	1	0	27	71	235
