## Supplementary material for "Peeling Back the Layers: First Phylogenomic Insights into the Ledebouriinae (Scilloideae, Asparagaceae)": Table S4

### Sheet: Sheet1
rep	H0	H1	H2
rep1	872.67	88.9734	88.9734
rep2	991.705	101.197	99.5648
rep3	993.816	74.6583	74.6583
rep4	687.679	97.5686	95.5893
rep5	747.063	62.1939	62.1939
rep6	806.478	103.613	103.613
rep7	720.235	91.5239	91.5239
rep8	1131.03	74.647	74.647
rep9	843.252	108.32	98.4507
rep10	862.99	93.3974	93.3974
